# Vernalisation-induced changes to the Arabidopsis circadian clock require Polycomb Repressive Complex 2 and are FLC-independent

**DOI:** 10.64898/2026.02.24.707649

**Authors:** Stephanie S. I. Williams, Miguel Montez, Emily Edwards, Pirita Paajanen, Antony N. Dodd

## Abstract

In many plants, prolonged winter cold and seasonal day-length changes align the transition to flowering with spring. This occurs through the vernalisation and photoperiod pathways, respectively. Despite roles for the circadian clock in regulating both pathways, their mechanisms have mainly been studied in isolation and their interactions are not fully understood. We found that vernalisation elicits changes in the circadian clock and this is linked to alterations in several clock-controlled outputs, including photoperiodic flowering. Importantly, vernalisation-induced changes in specific clock genes are stable and persist upon return to warmth, providing the circadian clock with a memory of prior long-term cold exposure. The changes are not systematic and affect specific circadian oscillator genes. This change requires the epigenetic regulator Polycomb Repressive Complex 2 (PRC2), but not the major genetic determinants of vernalisation *FRIGIDA* (*FRI*) and *FLOWERING LOCUS C* (*FLC*). In contrast to their role in *FLC* silencing, core PRC2 components but not accessory proteins are required for these changes in the clock post-vernalisation. Our work raises the possibility that long-term cold feeds epigenetic information into the clock as a seasonal response mechanism, potentially preparing plants for the coming season.
