## Supplementary Dataset 1 for "Vernalisation-induced changes to the Arabidopsis circadian clock require Polycomb Repressive Complex 2 and are FLC-independent"

### Sheet: Sheet1
			NV				8V replicate 1				8V replicate 2
	Target gene	Algorithm	Period	Phase	Amplitude	P-value for rhythmicity	Period	Phase	Amplitude	P-value for rhythmicity	Period	Phase	Amplitude	P-value for rhythmicity
	CCA1	JTK_cycle	28	26	0.5	< 0.001	24	0	0.66	< 0.001	24	0	0.46	< 0.001
		meta2d	26.17	23.79	0.44	< 0.001	23.99	0.61	0.65	< 0.001	24.24	0.35	0.54	< 0.001
		FFT-NLLS	25.12	23.14	0.43	< 0.001	23.81	0.33	0.66	< 0.001	24.18	0.1	0.55	< 0.001
	PRR7	JTK_cycle	24	8	3.61	< 0.001	24	6	4.52	< 0.001	24	6	4.16	< 0.001
		meta2d	23.5	9.11	3.97	< 0.001	23.42	7.35	4.62	< 0.001	23.42	7.39	4.48	< 0.001
		FFT-NLLS	23.03	9.63	3.82	< 0.001	22.88	8.79	4.33	< 0.001	22.93	8.53	4.19	< 0.001
	TOC1	JTK_cycle	28	12	5	0.01	28	10	3.54	< 0.001	24	12	4.96	< 0.001
		meta2d	25.31	12.41	5.49	< 0.001	25.78	10.24	5.29	< 0.001	24.04	12.75	4.86	< 0.001
		FFT-NLLS	24.18	12.97	5.54	< 0.001	25.07	10.26	5.32	< 0.001	23.92	12.88	4.86	< 0.001
	ELF3	JTK_cycle	24	16	1.98	< 0.001	28	12	2.74	< 0.001	28	12	2.44	0.01
		meta2d	24.25	15.68	2.11	< 0.001	26.17	11.04	2.42	< 0.001	25.81	12.15	1.7	< 0.001
		FFT-NLLS	24.32	14.2	2.06	< 0.001	25.03	11.55	2.38	< 0.001	25.3	11.93	1.64	0.01
	LUX	JTK_cycle	28	12	4.11	0.02	24	12	4.93	0.03	24	12	5.41	< 0.001
		meta2d	25.16	11.39	4.89	< 0.001	23.93	11.48	5.97	< 0.001	23.6	12.04	6.25	< 0.001
		FFT-NLLS	24.05	11.74	5.18	< 0.001	24.17	10.65	5.93	< 0.001	23.12	12.92	6.25	< 0.001
