## Supplementary Dataset 2 for "Vernalisation-induced changes to the Arabidopsis circadian clock require Polycomb Repressive Complex 2 and are FLC-independent"

### Sheet: Sheet1
Locus
AT1G03746
AT1G03106
AT1G12013
AT1G19373
AT1G03506
AT1G03502
AT1G03743
AT1G31812
AT1G47655
AT1G17345
AT1G31935
AT1G21945
AT1G30850
AT1G33440
AT1G35910
AT1G34040
AT1G09380
AT1G47590
AT1G29890
AT1G44970
AT1G31760
AT1G23480
AT1G12550
AT1G31840
AT1G09575
AT1G12740
AT1G10990
AT1G19230
AT1G05020
AT1G50580
AT1G27970
AT1G04820
AT1G10380
AT1G07610
AT1G51060
AT1G49000
AT1G29090
AT1G20490
AT1G32760
AT1G09090
AT1G44050
AT1G10522
AT1G14980
AT1G27670
AT1G35140
AT1G13250
AT1G05260
AT1G06860
AT1G14900
AT1G12950
AT1G09540
AT1G14360
AT1G14330
AT1G29520
AT1G18390
AT1G28660
AT1G29020
AT1G04070
AT1G10630
AT1G03790
AT1G07370
AT1G01900
AT1G07890
AT1G18640
AT1G29050
AT1G29290
AT1G25450
AT1G24100
AT1G20430
AT1G22330
AT1G27740
AT1G21070
AT1G23100
AT1G01120
AT1G47380
AT1G02400
AT1G08160
AT1G12970
AT1G20330
AT1G19610
AT1G13830
AT1G03440
AT1G09950
AT1G18590
AT1G06830
AT1G15670
AT1G11160
AT1G05210
AT1G13480
AT1G27350
AT1G09790
AT1G30420
AT1G28290
AT1G25230
AT1G03230
AT1G25220
AT1G01200
AT1G15430
AT1G10270
AT1G20015
AT2G07599
AT2G07678
AT2G07674
AT2G07712
AT2G07729
AT2G07749
AT1G76090
AT1G76160
AT1G77700
AT1G78560
AT1G73370
AT1G76065
AT1G76952
AT1G53542
AT1G74456
AT1G74453
AT1G75680
AT1G70830
AT1G74460
AT1G74340
AT1G80820
AT1G73770
AT1G74100
AT1G80370
AT1G78860
AT1G78955
AT2G07687
AT2G07688
AT2G07696
AT1G52827
AT1G79245
AT1G72416
AT1G78090
AT1G73280
AT1G80450
AT1G79530
AT1G53635
AT1G68238
AT1G67730
AT1G68850
AT1G76260
AT1G79860
AT1G75330
AT1G69240
AT1G71100
AT1G73620
AT2G04170
AT2G01850
AT2G05755
AT1G73190
AT1G71400
AT1G60840
AT1G64920
AT1G62320
AT1G66440
AT1G66470
AT1G72790
AT1G72520
AT1G65500
AT1G61255
AT2G04500
AT1G55430
AT1G53530
AT1G60960
AT1G52910
AT1G54010
AT1G71890
AT1G52270
AT1G70170
AT1G54540
AT1G53470
AT1G67110
AT1G65520
AT2G01450
AT2G02680
AT2G04780
AT2G02630
AT2G02590
AT1G61560
AT1G62440
AT1G61260
AT1G53240
AT1G54860
AT1G62280
AT1G63480
AT1G55180
AT1G60750
AT2G01180
AT2G02130
AT2G02860
AT1G52750
AT1G80170
AT1G53730
AT1G63450
AT1G52190
AT1G62500
AT1G70330
AT1G70370
AT1G62290
AT1G60030
AT2G07756
AT2G27402
AT2G20562
AT2G39518
AT2G35658
AT2G31141
AT2G43375
AT2G35743
AT2G10735
AT2G35384
AT2G35387
AT2G35382
AT2G07769
AT2G37975
AT2G07777
AT2G07779
AT2G07787
AT2G41475
AT2G39530
AT2G41420
AT2G40750
AT2G31085
AT2G07815
AT2G39420
AT2G34400
AT2G37600
AT2G34260
AT2G36210
AT2G41540
AT2G42040
AT2G37870
AT2G17080
AT2G35860
AT2G43100
AT2G43870
AT2G35000
AT2G32800
AT2G32720
AT2G19880
AT2G42720
AT2G34020
AT2G39210
AT2G23320
AT2G35770
AT2G32620
AT2G29710
AT2G35380
AT2G40330
AT2G37940
AT2G28970
AT2G40316
AT2G43230
AT2G29260
AT2G32210
AT2G32190
AT2G30050
AT2G36290
AT2G23680
AT2G21330
AT2G44350
AT2G44500
AT2G32990
AT2G26480
AT2G16970
AT2G16980
AT2G16850
AT2G27810
AT2G28120
AT2G24570
AT2G23620
AT2G21020
AT2G19660
AT2G44080
AT2G26260
AT2G35710
AT2G32460
AT2G14900
AT2G14960
AT2G31390
AT2G24040
AT2G14620
AT2G10600
AT2G30340
AT2G25470
AT2G16280
AT2G13820
AT2G13910
AT2G15760
AT2G23770
AT2G28400
AT2G27080
AT2G22250
AT2G16750
AT2G27550
AT2G27260
AT2G27690
AT2G21100
AT2G30130
AT2G22480
AT2G40095
AT3G24614
AT3G14362
AT3G02832
AT3G21351
AT3G27865
AT3G47342
AT3G01316
AT3G47348
AT3G01313
AT3G12145
AT3G01513
AT3G43654
AT2G46505
AT3G15518
AT3G13525
AT3G23175
AT3G29034
AT3G24615
AT3G03341
AT3G46110
AT2G47140
AT2G46740
AT3G46490
AT3G44570
AT3G45970
AT3G32040
AT3G45530
AT3G21460
AT3G25980
AT3G29160
AT3G48100
AT3G43850
AT2G46330
AT2G45290
AT3G05020
AT3G07970
AT3G47570
AT3G06370
AT3G44150
AT3G06140
AT3G17070
AT3G29810
AT3G26500
AT3G17690
AT3G22240
AT3G21720
AT3G09000
AT3G42800
AT2G46650
AT2G46490
AT2G46890
AT2G46860
AT2G44670
AT2G45970
AT3G05910
AT3G02550
AT3G05580
AT3G07030
AT3G05490
AT3G03860
AT3G07420
AT3G12240
AT3G04770
AT3G24240
AT3G25040
AT3G22400
AT3G15800
AT3G18830
AT3G19970
AT3G04300
AT3G03000
AT3G02480
AT3G03840
AT3G20670
AT3G25780
AT3G27240
AT3G23660
AT3G13980
AT3G23550
AT3G23540
AT3G16440
AT3G15500
AT3G14370
AT3G27500
AT3G19920
AT3G21070
AT3G05200
AT3G03050
AT2G47770
AT3G27280
AT3G20210
AT3G14240
AT3G17430
AT3G24450
AT3G23810
AT2G47560
AT3G26610
AT3G21080
AT3G11050
AT3G06550
AT4G15258
AT4G15233
AT4G03292
AT4G15975
AT3G56825
AT3G52748
AT3G61198
AT3G58193
AT4G14746
AT3G61898
AT3G58990
AT4G13615
AT4G17615
AT4G00975
AT4G03295
AT4G01925
AT3G63052
AT3G57010
AT3G51160
AT3G49940
AT3G48260
AT4G00080
AT4G02555
AT4G08685
AT4G14365
AT3G51790
AT3G58620
AT3G61680
AT3G59080
AT3G62040
AT3G51080
AT3G59850
AT3G51330
AT3G55950
AT3G57280
AT3G53750
AT3G52940
AT3G58180
AT3G62570
AT3G50570
AT3G55360
AT4G01330
AT4G00360
AT4G03540
AT4G15700
AT4G01740
AT4G09560
AT4G08040
AT3G54640
AT3G56350
AT3G56980
AT3G54960
AT3G54950
AT3G61430
AT3G63480
AT3G49740
AT3G59710
AT3G54600
AT3G59550
AT3G48450
AT3G48970
AT3G56880
AT4G15160
AT4G15300
AT4G15620
AT4G11850
AT4G02930
AT4G08770
AT4G08950
AT4G13410
AT3G50920
AT3G62780
AT3G60220
AT3G50140
AT3G52800
AT3G58350
AT4G01480
AT4G07960
AT4G14940
AT4G17280
AT4G15670
AT4G01630
AT4G01750
AT4G12420
AT4G02830
AT3G50230
AT3G51440
AT3G60330
AT4G13130
AT4G14130
AT4G15680
AT4G08500
AT4G13340
AT4G10310
AT4G03190
AT4G01240
AT4G11050
AT3G50340
AT4G01140
AT4G01250
AT4G21903
AT4G30993
AT4G24015
AT4G22505
AT4G22212
AT4G30996
AT4G17785
AT4G34260
AT4G25830
AT4G25810
AT4G38680
AT4G34150
AT4G30980
AT4G30670
AT4G39940
AT5G06165
AT5G01015
AT4G37340
AT4G34770
AT4G32030
AT4G25890
AT4G35490
AT4G29140
AT4G38010
AT4G38690
AT4G35390
AT4G38420
AT4G39580
AT4G18760
AT4G33130
AT4G39330
AT4G37790
AT4G21390
AT4G38830
AT5G07475
AT4G36670
AT4G26690
AT4G34930
AT4G32210
AT4G25110
AT4G32140
AT4G28780
AT4G38940
AT4G32670
AT4G30800
AT4G22960
AT4G20460
AT4G35180
AT4G37800
AT4G39950
AT5G05290
AT5G06320
AT5G07000
AT5G04310
AT5G04330
AT5G02600
AT4G30450
AT4G21680
AT4G21600
AT4G28520
AT4G20730
AT4G23140
AT4G23200
AT4G24580
AT4G22470
AT4G23560
AT4G20870
AT4G28660
AT4G27070
AT5G06590
AT5G04160
AT5G01490
AT5G01560
AT5G03860
AT5G05660
AT5G02350
AT5G02260
AT4G18970
AT4G38400
AT4G18590
AT4G30210
AT4G28050
AT4G21410
AT4G18340
AT5G01500
AT5G06930
AT5G02540
AT4G20150
AT4G22110
AT4G40080
AT4G18250
AT5G03960
AT5G01040
AT5G04530
AT4G20240
AT4G19680
AT5G01100
AT4G26200
AT4G24310
AT5G01270
AT5G44585
AT5G15022
AT5G19097
AT5G26667
AT5G40980
AT5G44568
AT5G26731
AT5G46530
AT5G45580
AT5G40540
AT5G13225
AT5G42785
AT5G20885
AT5G36870
AT5G35110
AT5G24410
AT5G45200
AT5G45280
AT5G44460
AT5G44480
AT5G39680
AT5G40420
AT5G38450
AT5G21105
AT5G36925
AT5G33320
AT5G36880
AT5G45210
AT5G43540
AT5G38550
AT5G45350
AT5G39670
AT5G36910
AT5G44210
AT5G43170
AT5G43040
AT5G44070
AT5G45800
AT5G16590
AT5G43420
AT5G39970
AT5G08250
AT5G11340
AT5G43890
AT5G41800
AT5G36180
AT5G07610
AT5G17960
AT5G42530
AT5G37180
AT5G23300
AT5G17920
AT5G18150
AT5G38280
AT5G07800
AT5G39000
AT5G16190
AT5G16170
AT5G25440
AT5G16890
AT5G16940
AT5G20550
AT5G15120
AT5G17330
AT5G24230
AT5G25090
AT5G19600
AT5G13230
AT5G10278
AT5G13320
AT5G13240
AT5G08770
AT5G11520
AT5G18490
AT5G11230
AT5G16770
AT5G19410
AT5G15240
AT5G15350
AT5G26330
AT5G13960
AT5G13910
AT5G13860
AT5G16360
AT5G17820
AT5G23100
AT5G18630
AT5G20740
AT5G15490
AT5G11740
AT5G27660
AT5G20850
AT5G12880
AT5G13440
AT5G11000
AT5G14840
AT5G26600
AT5G10400
AT5G14200
AT5G10480
ATMG00513
ATMG00285
ATMG00140
ATCG00090
ATMG00160
ATCG00080
ATMG00180
ATMG00580
ATMG00570
ATMG01000
ATMG00970
ATCG00410
ATMG00670
ATMG00990
ATCG00460
ATMG00730
ATMG01090
ATMG01170
ATMG01020
AT5G61455
AT5G66390
AT5G59070
AT5G59090
AT5G58910
AT5G49460
AT5G67450
AT5G67520
AT5G56100
AT5G63850
AT5G59930
AT5G46910
AT5G46960
AT5G57090
AT5G58010
AT5G48940
AT5G54020
AT5G67210
AT5G58090
AT5G48740
AT5G48770
AT5G50560
AT5G56320
AT5G59290
AT5G57740
AT5G64400
AT5G57500
AT5G57530
AT5G57560
AT5G58730
AT5G59490
AT5G47950
AT5G49800
AT5G54790
AT5G47900
AT5G55730
AT5G51780
AT5G62280
AT5G47420
AT5G59690
AT5G57550
AT5G50175
AT5G59520
AT5G51590
AT5G52300
AT5G50460
AT5G54920
AT5G51910
AT5G51460
AT5G62770
AT5G52050
AT5G50300
